# Sampling design and sample processing affect soil biodiversity assessments

**DOI:** 10.64898/2026.01.05.697626

**Authors:** Meirong Chen, Olesya Dulya, Vladimir Mikryukov, Ovidiu Copot, Martin Metsoja, Leho Tedersoo

## Abstract

Biodiversity surveys require an appropriate sampling design for optimal performance and comparability across space and time and across studies. Based on PacBio and Illumina amplicon sequencing of animals, bacteria and fungi, we assessed and compared various soil sampling designs from widely used continental and global metabarcoding-based biodiversity projects. Sampling designs revealed up to 27-fold, 6-fold and 15-fold differences in biodiversity estimates for animals, bacteria and fungi, respectively. Taxonomic coverage depended mostly on the number of subsamples but not sampling area within the 347–1790 m^2^, 428–1924 m^2^, 327–1790 m^2^ plot size range for animals, bacteria and fungi, respectively. Additional sampling of subsoil did not add significantly to diversity estimates of animals and fungi, although there was a slight positive effect on bacteria. Both soil pooling (compositing subsamples before DNA extraction) and DNA pooling (combining DNA extracts prior to PCR) reduced differences between sampling designs by decreasing diversity estimates in designs with many subsamples while increasing them in designs with fewer subsamples. However, pooling did not eliminate the influence of sampling factors (soil depth, sampling area and sample size). DNA pooling outperformed soil pooling in inventorying animals and fungi but not bacteria. Pooling had no effect on recovering rare biological species or sequencing artefacts. Soil pooling saved from 79.5% to 98.3% of labour and analytical costs compared with no pooling, depending on the number of pooled subsamples. The remarkable impact of sampling design on community diversity and composition should be considered during data collection and meta-analyses compiling data from different sampling designs.
