## supplemental Tables for "Sampling design and sample processing affect soil biodiversity assessments"

### Sheet: Table S1
Table S1. The summary (i.e. 100%) sequencing depth for DNA and soil pools used to analyse the pooling effect on diversity estimates obtained with different sampling designs.
Sampling design	Site	Animals	Bacteria	Fungi
N62D0-5	Vasula	53680 I	65087 I	38258 XV
	Järvselja	44000 XII	64020 II	47212 IV
	Kambja	46640 IX	66154	47212 IV
N40D0-5A	Vasula	34320 I	42680	23606 XI
	Järvselja	29040 VII	41613 I	30932 II
	Kambja	28160 VIII	42680	30118 III
N40D0-5B	Vasula	36960	43747 I	26862 IX
	Järvselja	28160 X	42680 II	32560 II
	Kambja	35200 II	44814	32560 II
N9D0-1	Vasula	7920	9603	7326
	Järvselja	7040 I	9603	7326
	Kambja	7040 I	9603	7326
N8D0-10	Vasula	7040	8536	4070 III
	Järvselja	7040	8536	4884 II
	Kambja	6160 I	8536	6512
N5D0-20	Vasula	4400	5335	814 IV
	Järvselja	2640 II	5335	2442 II
	Kambja	3520 I	5335	4070
N9D0-10	Vasula	6160 II	9603	4070 IV
	Järvselja	3520 V	9603	7326
	Kambja	6160 II	9603	7326
N9D30-40	Vasula	2640 VIII	12804	3256 VII
	Järvselja	/	13871	7326 I
	Kambja	1760 VII	13871	6512 IV
N9D0-40	Vasula	8800 X	22407	7326 XI
	Järvselja	/	23474	14652 I
	Kambja	7920 IX	23474	13838 IV
Notes: Roman numbers - samples with fewer reads were excluded from the analysis.

### Sheet: Table S2
Table S2. Parameter estimates of the statistical models corresponding to Figure 2.
	organism	Parameter	Coefficient	CI_low	CI_high	t	df	p	R²
Fig 2A (upper panel)	animals	Intercept	69.7439	58.8416	80.6462	12.5722	447	2.99877e-31	0.11
		N9D30-40	-42.8819	-72.1181	-13.6456	-2.88256	447	0.00413477
		N62D0-5	7.91902	-2.66744	18.5055	1.4701	447	0.142239
		N40D0-5A	5.01562	-5.93923	15.9705	0.899795	447	0.368714
		N40D0-5B	12.3968	1.47516	23.3183	2.23073	447	0.0261943
		N5D0-20	-22.1666	-39.101	-5.2322	-2.5725	447	0.0104185
		N9D0-10	-4.30688	-19.2776	10.6639	-0.565386	447	0.572095
		N9D0-1	7.70404	-6.0317	21.4398	1.10228	447	0.270933
	bacteria	Intercept	155.759	125.146	186.372	9.99522	529	1.15787e-21	0.1
		N9D30-40	-9.623	-47.7423	28.4962	-0.495917	529	0.620159
		N62D0-5	45.5154	16.0167	75.014	3.03109	529	0.00255602
		N40D0-5A	48.8818	18.4774	79.2862	3.1583	529	0.00167752
		N40D0-5B	41.3027	10.8546	71.7508	2.66478	529	0.00793921
		N5D0-20	-10.6678	-55.3905	34.0549	-0.468586	529	0.639559
		N9D0-10	0.199588	-37.9197	38.3188	0.0102857	529	0.991797
		N9D0-1	15.9138	-22.2054	54.0331	0.820113	529	0.412521
	fungi	Intercept	129.795	109.521	150.068	12.5814	457	2.23809e-31	0.34
		N9D30-40	-68.5402	-87.0118	-50.0686	-7.29191	457	1.35703e-12
		N62D0-5	5.24886	-7.69551	18.1932	0.796863	457	0.425944
		N40D0-5A	5.31787	-8.00428	18.64	0.784446	457	0.433185
		N40D0-5B	6.15921	-7.13394	19.4523	0.910535	457	0.36302
		N5D0-20	-3.9848	-25.6034	17.6338	-0.362225	457	0.717352
		N9D0-10	1.60498	-14.9481	18.1581	0.190542	457	0.848969
		N9D0-1	14.5593	-1.43247	30.551	1.78914	457	0.0742547
Fig 2A (lower panel)	animals	Intercept	2.67357	2.36705	2.9801	17.1416	447	5.45504e-51	0.08
		N9D30-40	-1.08377	-1.94747	-0.220084	-2.46608	447	0.0140346
		N62D0-5	0.123806	-0.189044	0.436655	0.777733	447	0.437138
		N40D0-5A	0.0433996	-0.280341	0.36714	0.26346	447	0.792318
		N40D0-5B	0.200121	-0.122615	0.522857	1.21863	447	0.223629
		N5D0-20	-0.907887	-1.40831	-0.407462	-3.56548	447	0.000402351
		N9D0-10	-0.0248646	-0.467229	0.4175	-0.110465	447	0.91209
		N9D0-1	0.140324	-0.265602	0.546249	0.679376	447	0.497251
	bacteria	Intercept	4.42991	4.26134	4.59848	51.6252	529	1.07307e-208	0.11
		N9D30-40	-0.0988723	-0.310004	0.112259	-0.919952	529	0.358017
		N62D0-5	0.273241	0.109857	0.436625	3.28533	529	0.00108613
		N40D0-5A	0.305684	0.137282	0.474085	3.56591	529	0.00039548
		N40D0-5B	0.247191	0.0785478	0.415834	2.87943	529	0.00414527
		N5D0-20	-0.0843425	-0.332048	0.163363	-0.668888	529	0.503859
		N9D0-10	0.0246033	-0.186528	0.235735	0.22892	529	0.819019
		N9D0-1	0.164873	-0.0462586	0.376004	1.53405	529	0.125616
	fungi	Intercept	3.62464	3.30153	3.94776	22.045	457	6.78375e-74	0.23
		N9D30-40	-1.30716	-1.68121	-0.933112	-6.86752	457	2.14244e-11
		N62D0-5	0.00979267	-0.252344	0.27193	0.0734129	457	0.94151
		N40D0-5A	-0.0134564	-0.283244	0.256331	-0.0980179	457	0.921961
		N40D0-5B	0.0688477	-0.200352	0.338048	0.50259	457	0.615494
		N5D0-20	-0.175764	-0.613555	0.262027	-0.788976	457	0.430535
		N9D0-10	-0.0174771	-0.352695	0.31774	-0.102457	457	0.918439
		N9D0-1	0.0787182	-0.24513	0.402566	0.477677	457	0.633109
Figure 2B (upper panel)	animal	Intercept	489.527	327.849	651.205	6.45359	15	1.08744e-05	0.96
		N9D30-40	-405.524	-638.965	-172.083	-3.70267	15	0.00212743
		N9D0-40	-51.1993	-257.433	155.035	-0.52915	15	0.604444
		N62D0-5	1380.86	1174.62	1587.09	14.2713	15	3.91288e-10
		N40D0-5A	897.412	691.178	1103.65	9.27484	15	1.33275e-07
		N40D0-5B	1016.37	810.136	1222.6	10.5043	15	2.60578e-08
		N5D0-20	-234.059	-440.293	-27.8254	-2.41903	15	0.0287351
		N9D0-10	-68.744	-274.978	137.49	-0.710476	15	0.488309
		N9D0-1	107.612	-98.6216	313.846	1.11218	15	0.283567
		Järvselja	-249.362	-373.888	-124.836	-4.26822	15	0.000673545
		Kambja	-88.1774	-207.247	30.8918	-1.57846	15	0.135313
	bacteria	Intercept	750.662	652.145	849.18	16.1528	16	2.50478e-11	0.99
		N9D30-40	23.9833	-102.041	150.007	0.403434	16	0.691969
		N9D0-40	456.575	330.551	582.599	7.68024	16	9.37533e-07
		N62D0-5	1768.49	1642.47	1894.51	29.7485	16	1.95799e-15
		N40D0-5A	1285.64	1159.62	1411.67	21.6264	16	2.85713e-13
		N40D0-5B	1289.8	1163.78	1415.82	21.6963	16	2.71771e-13
		N5D0-20	-207.754	-333.778	-81.7303	-3.49473	16	0.00299674
		N9D0-10	75.6123	-50.4117	201.636	1.27191	16	0.221582
		N9D0-1	149.503	23.479	275.527	2.51486	16	0.0229766
		Järvselja	-231.565	-304.325	-158.805	-6.74677	16	4.69087e-06
		Kambja	-134.555	-207.315	-61.7954	-3.92035	16	0.00122032
	fungi	Intercept	410.49	146.826	674.153	3.30042	16	0.0045153	0.94
		N9D30-40	-347.955	-685.234	-10.6761	-2.18701	16	0.0439386
		N9D0-40	210.035	-127.244	547.314	1.32013	16	0.205366
		N62D0-5	1772.48	1435.2	2109.76	11.1406	16	5.99089e-09
		N40D0-5A	1265.73	928.451	1603.01	7.95552	16	5.96104e-07
		N40D0-5B	1257.33	920.055	1594.61	7.90274	16	6.49675e-07
		N5D0-20	-260.247	-597.526	77.0319	-1.63574	16	0.121412
		N9D0-10	103.299	-233.98	440.578	0.649269	16	0.525376
		N9D0-1	228.956	-108.323	566.235	1.43906	16	0.169409
		Järvselja	8.26922	-186.459	202.997	0.0900228	16	0.929386
		Kambja	357.5	162.772	552.228	3.89192	16	0.00129563
Fig 2B (lower panel)	animal	Intercept	4.24049	3.45201	5.02896	11.5348	14	1.55105e-08	0.76
		N9D30-40	-2.85508	-4.30896	-1.4012	-4.21187	14	0.000870236
		N9D0-40	-0.501549	-1.4989	0.495803	-1.07857	14	0.299012
		N40D0-5A	0.904163	-0.0931894	1.90151	1.94438	14	0.0722219
		N40D0-5B	0.821714	-0.175638	1.81907	1.76708	14	0.0989965
		N62D0-5	0.97712	-0.0202322	1.97447	2.10128	14	0.0542049
		N5D0-20	-1.83583	-2.83318	-0.838476	-3.94791	14	0.00145772
		N9D0-10	-0.0726538	-1.07001	0.924698	-0.156241	14	0.878074
		N9D0-1	0.311893	-0.685459	1.30924	0.670719	14	0.513313
		Järvselja	-0.205246	-0.815997	0.405505	-0.720766	14	0.482916
		Kambja	-0.354337	-0.965088	0.256414	-1.24433	14	0.233807
	bacteria	Intercept	5.24484	5.08895	5.40073	71.3229	16	1.83692e-21	0.93
		N9D30-40	0.0796709	-0.119745	0.279087	0.846947	16	0.409514
		N9D0-40	0.382452	0.183036	0.581867	4.06568	16	0.00089902
		N40D0-5A	0.557282	0.357866	0.756698	5.92422	16	2.13824e-05
		N40D0-5B	0.540296	0.34088	0.739712	5.74366	16	3.02008e-05
		N62D0-5	0.576595	0.377179	0.776011	6.12953	16	1.45165e-05
		N5D0-20	-0.249833	-0.449249	-0.0504168	-2.65586	16	0.0172614
		N9D0-10	0.132417	-0.066999	0.331833	1.40767	16	0.178361
		N9D0-1	-0.793144	-0.99256	-0.593728	-8.43157	16	2.78643e-07
		Järvselja	-0.175862	-0.290995	-0.0607296	-3.2381	16	0.00514831
		Kambja	-0.0816757	-0.196809	0.0334571	-1.50387	16	0.152097
	fungi	Intercept	4.78341	4.21921	5.34762	17.9729	16	4.93755e-12	0.69
		N9D30-40	-0.833386	-1.55512	-0.111654	-2.44786	16	0.026285
		N9D0-40	0.0112311	-0.710501	0.732963	0.0329884	16	0.974092
		N40D0-5A	0.972744	0.251011	1.69448	2.85719	16	0.01141
		N40D0-5B	0.972206	0.250474	1.69394	2.85561	16	0.0114473
		N62D0-5	1.08397	0.362236	1.8057	3.18388	16	0.00576982
		N5D0-20	-0.385266	-1.107	0.336466	-1.13162	16	0.27447
		N9D0-10	0.206184	-0.515548	0.927916	0.605614	16	0.553266
		N9D0-1	0.372096	-0.349636	1.09383	1.09294	16	0.290604
		Järvselja	-0.367143	-0.783835	0.0495492	-1.86783	16	0.0802133
		Kambja	0.203058	-0.213634	0.61975	1.03305	16	0.316944

### Sheet: Table S3
Table S3. The effect of sampling design on animal, bacterial, and fungal OTU composition in individual samples (pairwise comparisons based on Bray-Curtis dissimilarity).
Comparison	Animals			Bacteria			Fungi
	F	R²	P(adjusted)	F	R²	P(adjusted)	F	R²	P(adjusted)
N62D0-5 vs N9D0-10	0.959	0.005	1	1.13	0.005	1	0.971	0.005	1
N62D0-5 vs N9D0-1	1.5	0.008	1	4.618	0.022	0.028	1.702	0.009	0.112
N62D0-5 vs N8D0-10	1.142	0.006	1	1.622	0.008	1	1.335	0.007	1
N62D0-5 vs N5D0-20	2.369	0.013	0.028	2.959	0.015	0.056	1.623	0.009	0.084
N62D0-5 vs N9D30-40	1.315	0.008	1	11.58	0.053	0.028	3.866	0.021	0.028
N62D0-5 vs N40D0-5A	0.398	0.001	1	0.196	0.001	1	0.216	0.001	1
N62D0-5 vs N40D0-5B	0.419	0.002	1	0.205	0.001	1	0.167	0.001	1
N9D0-10 vs N9D0-1	1.061	0.025	1	2.876	0.052	0.028	1.538	0.031	0.504
N9D0-10 vs N8D0-10	0.894	0.022	1	0.82	0.016	1	1.092	0.027	1
N9D0-10 vs N5D0-20	1.814	0.061	1	1.624	0.039	1	1.257	0.04	1
N9D0-10 vs N9D30-40	1.052	0.052	1	5.548	0.096	0.028	2.839	0.073	0.028
N9D0-10 vs N40D0-5A	0.796	0.007	1	1.185	0.008	1	0.919	0.007	1
N9D0-10 vs N40D0-5B	1.188	0.009	1	0.965	0.006	1	0.996	0.007	1
N9D0-1 vs N8D0-10	1.024	0.022	1	3.482	0.066	0.028	1.958	0.043	0.028
N9D0-1 vs N5D0-20	2.734	0.072	0.028	4.674	0.105	0.028	2.265	0.062	0.056
N9D0-1 vs N9D30-40	1.244	0.046	1	8.454	0.14	0.028	3.706	0.085	0.028
N9D0-1 vs N40D0-5A	1.287	0.01	1	4.473	0.03	0.028	1.599	0.012	0.252
N9D0-1 vs N40D0-5B	1.869	0.013	0.448	4.029	0.027	0.028	1.633	0.012	0.224
N8D0-10 vs N5D0-20	1.674	0.048	1	1.2	0.031	1	1.141	0.042	1
N8D0-10 vs N9D30-40	1.059	0.042	1	5.618	0.103	0.028	2.873	0.082	0.028
N8D0-10 vs N40D0-5A	1.045	0.008	1	1.768	0.012	1	1.362	0.011	0.98
N8D0-10 vs N40D0-5B	1.402	0.01	1	1.391	0.01	1	1.276	0.01	1
N5D0-20 vs N9D30-40	1.2	0.085	1	3.981	0.091	0.028	1.855	0.078	0.112
N5D0-20 vs N40D0-5A	2.529	0.022	0.056	2.986	0.022	0.056	1.649	0.015	0.224
N5D0-20 vs N40D0-5B	2.122	0.017	0.28	2.827	0.02	0.056	1.625	0.013	0.224
N9D30-40 vs N40D0-5A	1.224	0.012	1	10.616	0.069	0.028	3.639	0.03	0.028
N9D30-40 vs N40D0-5B	1.345	0.012	1	10.703	0.067	0.028	3.863	0.03	0.028
N40D0-5A vs N40D0-5B	1.197	0.006	1	0.51	0.002	1	0.491	0.002	1
Notes: values in bold denote statistically significant pairwise differences (P < 0.05)

### Sheet: Table S4
Table S4. Effect of sampling design on the beta-diversity estimate. Results of tests for homogeneity of multivariate dispersions across sampling designs based on Bray-Curtis distance between individual samples.
Community	Site	Df	Sum Sq	F	P-value	ηp²
Animals	Kambja	7; 143	1.46	38.36	<< 0.001	0.65
	Vasula	7; 162	1.4	37.95	<< 0.001	0.62
	Järvselja	6; 129	0.09	3.4	0.004	0.14
Bacteria	Kambja	7; 174	0.09	2.87	0.007	0.1
	Vasula	7; 172	0.05	1.18	0.09	0.07
	Järvselja	7; 169	0.08	3.85	0.0006	0.14
Fungi	Kambja	7; 161	0.11	14.3	<< 0.001	0.38
	Vasula	7; 121	0.42	18.82	<< 0.001	0.52
	Järvselja	7; 161	0.09	6.53	<< 0.001	0.22

### Sheet: Table S5
Table S5. Summary of the statistical models referenced in the main text.
	organism	Parameter	Coefficient	CI_low	CI_high	t	df	p	R²	ηp²
Effect of sampling area on richness estimate (section 3.2)	animals	Intercept	437.312	363.754	510.871	12.1251	31	2.66353e-13	0.45	0.02
		area	0.0146184	-0.0224663	0.0517031	0.803955	31	0.427545
	bacteria	Intercept	814.114	736.322	891.907	21.1051	43	2.58333e-24	0.36	0.02
		area	-0.0167492	-0.0578576	0.0243593	-0.821678	43	0.415793
	fungi	Intercept	647.127	533.758	760.496	11.7122	27	4.31625e-12	0.69	0.02
		area	0.0171458	-0.0281299	0.0624215	0.777023	27	0.4439
Compositional similarity comparison across pooling strategies(section 3.3)	animals	Intercept	0.337415	0.232737	0.442093	6.35036	235	1.0995e-09	0.22	0.04
		soil	-0.0829195	-0.132304	-0.0335349	-3.30793	235	0.00108733
		unpooled	-0.0442411	-0.109587	0.0211051	-1.33382	235	0.183556
	bacteria	Intercept	0.607387	0.542113	0.672662	18.3243	256	1.72709e-48	0.17	0.03
		soil	-0.0191524	-0.0537513	0.0154465	-1.0901	256	0.276692
		unpooled	-0.0645587	-0.10967	-0.0194472	-2.81822	256	0.00520615
	fungi	Intercept	0.374011	0.314024	0.433997	12.2801	248	2.14233e-27	0.11	0.05
		soil	-0.0283243	-0.0733542	0.0167056	-1.23889	248	0.216559
		unpooled	-0.106428	-0.163933	-0.0489242	-3.64527	248	0.000325387
richness measurement comparisons between DNA and soil pooling (section 3.3)	animals	Intercept	797.027	258.586	1335.47	2.97467	49	0.00454268	0.83	0.1
		soil	-147.286	-259.823	-34.7494	-2.6301	49	0.0113751
		N9D0-40	231.61	-38.1636	501.383	1.72529	49	0.0907778
		N40D0-5A	407.276	150.745	663.806	3.19047	49	0.00247871
		N40D0-5B	256.661	0.130646	513.191	2.0106	49	0.0498879
		N62D0-5	448.888	192.358	705.418	3.51645	49	0.000953138
		N5D0-20	-236.761	-493.291	19.7695	-1.85471	49	0.0696604
		N50D0-7.5	53.4178	-203.112	309.948	0.418458	49	0.67744
		N75D0-7.5	112.711	-157.058	382.48	0.839612	49	0.405204
		N25D0-7.5	9.85283	-246.677	266.383	0.077184	49	0.938791
		N9D0-10	103.961	-165.794	373.715	0.774469	49	0.442374
		N9D0-1	132.305	-124.225	388.835	1.03644	49	0.305087
	bacteria	Intercept	1522.6	1036.22	2008.99	6.2686	57	5.2035e-08	0.62	0.03
		soil	113.359	-55.2791	281.997	1.34606	57	0.183612
		N9D30-40	-254.728	-667.805	158.349	-1.23484	57	0.221956
		N9D0-40	85.0088	-328.068	498.086	0.412096	57	0.681815
		N40D0-5A	483.063	69.9858	896.14	2.34173	57	0.0227127
		N40D0-5B	452.943	39.8665	866.02	2.19573	57	0.0321968
		N62D0-5	489.856	76.7788	902.933	2.37466	57	0.0209537
		N5D0-20	-358.739	-771.816	54.3379	-1.73905	57	0.087424
		N50D0-7.5	633.531	220.454	1046.61	3.07116	57	0.00326519
		N75D0-7.5	122.508	-290.569	535.585	0.593881	57	0.554942
		N25D0-7.5	395.395	-17.6815	808.472	1.91675	57	0.0602876
		N9D0-10	-0.478833	-413.556	412.598	-0.00232123	57	0.998156
		N9D0-1	408.929	-4.14738	822.006	1.98236	57	0.0522669
	fungi	Intercept	929.543	781.773	1077.31	12.6013	56	5.51547e-18	0.73	0.1
		soil	-91.2935	-162.769	-19.8179	-2.55867	56	0.0132379
		N9D30-40	-621.424	-794.996	-447.851	-7.17199	56	1.79864e-09
		N9D0-40	20.3992	-153.174	193.972	0.235431	56	0.814733
		N40D0-5A	206.272	32.6998	379.845	2.38064	56	0.02071
		N40D0-5B	217.112	43.5398	390.685	2.50574	56	0.0151528
		N62D0-5	306.58	133.007	480.153	3.5383	56	0.000817849
		N5D0-20	-219.94	-393.512	-46.3669	-2.53837	56	0.0139448
		N50D0-7.5	94.9295	-78.6432	268.502	1.0956	56	0.277943
		N75D0-7.5	-128.325	-301.898	45.2477	-1.48103	56	0.144204
		N25D0-7.5	38.5418	-135.031	212.115	0.44482	56	0.658165
		N9D0-10	59.6368	-113.936	233.21	0.688282	56	0.494117
		N9D0-1	-76.7747	-259.198	105.649	-0.843085	56	0.402768
Pooling effect on richness estimate (section 3.4)	animals	Intercept	1.25625	0.233159	2.27933	2.41899	237	0.0163181	0.67	0.02
		soil	-0.208707	-0.402246	-0.0151679	-2.12442	237	0.0346709
		N40D0-5A	-0.0823054	-0.449056	0.284446	-0.442108	237	0.658814
		N40D0-5B	-0.240002	-0.606617	0.126614	-1.28966	237	0.198426
		N62D0-5	-0.205155	-0.572401	0.162092	-1.10051	237	0.272225
		N5D0-20	1.12522	0.764565	1.48588	6.14631	237	3.33223e-09
		N9D0-10	0.381064	0.0190267	0.7431	2.07356	237	0.0392009
		N9D0-1	-0.040208	-0.399118	0.318702	-0.220698	237	0.825518
	bacteria	Intercept	1.48285	1.08709	1.87861	7.37255	309	1.54554e-12	0.81	0.02
		soil	0.0844195	0.0240867	0.144752	2.75322	309	0.00625034
		N9D30-40	-0.100774	-0.228363	0.0268157	-1.55412	309	0.121179
		N9D0-40	-0.360921	-0.488511	-0.233332	-5.56609	309	5.65723e-08
		N40D0-5A	-0.514922	-0.647106	-0.382738	-7.66507	309	2.3329e-13
		N40D0-5B	-0.54089	-0.673132	-0.408648	-8.04804	309	1.82731e-14
		N62D0-5	-0.630383	-0.759455	-0.501311	-9.61	309	2.66057e-19
		N5D0-20	0.139898	0.0123083	0.267487	2.15749	309	0.0317382
		N9D0-10	-0.0834128	-0.211002	0.0441768	-1.28638	309	0.199273
		N9D0-1	0.0493987	-0.0781908	0.176988	0.761821	309	0.446748
	fungi	Intercept	1.05055	0.728985	1.37212	6.43255	265	5.83162e-10	0.83	0.05
		soil	-0.0836587	-0.127615	-0.0397026	-3.74738	265	0.000219334
		N9D30-40	-0.131009	-0.229964	-0.0320542	-2.60675	265	0.00965814
		N9D0-40	-0.0692478	-0.169672	0.0311769	-1.35769	265	0.175716
		N40D0-5A	-0.303539	-0.39068	-0.216399	-6.8585	265	4.8915e-11
		N40D0-5B	-0.28134	-0.368481	-0.1942	-6.35692	265	8.95348e-10
		N62D0-5	-0.313013	-0.400967	-0.22506	-7.00722	265	2.00852e-11
		N5D0-20	-0.0148272	-0.112659	0.083004	-0.298414	265	0.765621
		N9D0-10	-0.136668	-0.222741	-0.0505961	-3.12637	265	0.00196684
		N9D0-1	-0.271253	-0.361896	-0.18061	-5.89216	265	1.15361e-08

### Sheet: Table S6
Table S6. Parameter estimates of the statistical models corresponding to Figure 4.
	organism		DNA							soil
		Parameter	Coefficient	CI_low	CI_high	t	df	p	R²	Coefficient	CI_low	CI_high	t	df	p	R²
Fig 4A	animals	Intercept	490.862	236.76	744.964	4.04321	19	0.000694186	0.88	429.91	199.537	660.282	3.92064	18	0.00100224	0.71
		N9D0-40	150.524	-222.013	523.061	0.84569	19	0.40825		248.602	-49.994	547.199	1.74916	18	0.0972935
		N40D0-5A	364.154	34.23	694.078	2.31018	19	0.0322719		450.397	151.801	748.993	3.16899	18	0.00531231
		N40D0-5B	297.577	-32.3467	627.501	1.88782	19	0.0744203		215.744	-82.8524	514.34	1.51797	18	0.146389
		N62D0-5	514.227	184.303	844.151	3.26223	19	0.00409941		383.55	84.9533	682.146	2.69865	18	0.0146936
		N5D0-20	-317.471	-647.395	12.4527	-2.01402	19	0.0583874		-156.05	-454.646	142.547	-1.09796	18	0.286691
		N50D0-7.5	53.6827	-276.241	383.607	0.340561	19	0.737171		53.153	-245.443	351.749	0.373984	18	0.712785
		N75D0-7.5	20.2477	-309.676	350.172	0.12845	19	0.899143		160.978	-176.276	498.232	1.00281	18	0.329244
		N25D0-7.5	-60.422	-390.346	269.502	-0.383315	19	0.705742		80.1277	-218.469	378.724	0.563778	18	0.579862
		N9D0-10	127.667	-202.257	457.591	0.809916	19	0.428016		121.124	-216.13	458.378	0.754542	18	0.460282
		N9D0-1	187.295	-142.629	517.219	1.18819	19	0.2494		77.3153	-221.281	375.912	0.54399	18	0.593123
		Järvselja	-40.1379	-218.779	138.504	-0.47027	19	0.643516		90.1687	-71.5243	251.862	1.17159	18	0.256638
		Kambja	990.909	818.612	1163.21	12.0373	19	2.45848e-10		537.049	375.356	698.742	6.97803	18	1.62032e-06
	bacteria	Intercept	1846.67	1436.91	2256.42	9.34642	22	4.06927e-09	0.66	2067.06	1712.35	2421.77	12.0854	22	3.4691e-11	0.71
		N9D30-40	16.193	-520.304	552.69	0.0625954	22	0.950654		-525.649	-990.075	-61.2235	-2.34726	22	0.0283196
		N9D0-40	264.836	-271.661	801.333	1.02375	22	0.317081		-94.8187	-559.245	369.607	-0.423409	22	0.676108
		N40D0-5A	475.561	-60.9362	1012.06	1.83832	22	0.0795562		490.565	26.1388	954.991	2.19059	22	0.0393671
		N40D0-5B	530.086	-6.41119	1066.58	2.04909	22	0.0525652		375.801	-88.6248	840.227	1.67812	22	0.107474
		N62D0-5	373.952	-162.545	910.449	1.44554	22	0.162401		605.76	141.334	1070.19	2.70499	22	0.0129328
		N5D0-20	-349.385	-885.882	187.112	-1.35058	22	0.190561		-368.093	-832.519	96.3332	-1.6437	22	0.114454
		N50D0-7.5	619.426	82.9288	1155.92	2.39444	22	0.0256001		647.636	183.21	1112.06	2.89199	22	0.00845944
		N75D0-7.5	490.258	-46.2385	1026.76	1.89513	22	0.0712911		-245.242	-709.668	219.184	-1.09512	22	0.28531
		N25D0-7.5	614.191	77.6941	1150.69	2.37421	22	0.0267356		176.6	-287.826	641.026	0.788598	22	0.438763
		N9D0-10	136.723	-399.774	673.22	0.528514	22	0.602434		-137.681	-602.107	326.745	-0.614807	22	0.544989
		N9D0-1	513.915	-22.5815	1050.41	1.98658	22	0.0595643		303.944	-160.482	768.37	1.35725	22	0.188465
		Järvselja	-353.977	-622.225	-85.7285	-2.73665	22	0.0120437		-620.863	-853.076	-388.65	-5.54487	22	1.42373e-05
		Kambja	-925.341	-1193.59	-657.093	-7.15396	22	3.58379e-07		-365.32	-597.533	-133.107	-3.26264	22	0.00356394
	fungi	Intercept	929.791	800.188	1059.39	14.8783	22	5.78663e-13	0.86	809.681	575.834	1043.53	7.20054	21	4.26651e-07	0.62
		N9D30-40	-677.125	-846.815	-507.435	-8.27552	22	3.34959e-08		-565.722	-869.931	-261.514	-3.86736	21	0.000891714
		N9D0-40	-84.9263	-254.616	84.7635	-1.03793	22	0.310576		125.725	-178.484	429.933	0.859473	21	0.399785
		N40D0-5A	100.866	-68.8242	270.556	1.23273	22	0.230686		311.679	7.47098	615.888	2.13069	21	0.0450979
		N40D0-5B	230.53	60.8401	400.22	2.81743	22	0.0100301		203.695	-100.513	507.903	1.39249	21	0.178344
		N62D0-5	282.052	112.362	451.742	3.44711	22	0.00229754		331.108	26.8993	635.316	2.2635	21	0.0343203
		N5D0-20	-299.481	-469.171	-129.791	-3.66012	22	0.00137658		-140.398	-444.607	163.81	-0.959784	21	0.348085
		N50D0-7.5	-13.0923	-182.782	156.598	-0.160009	22	0.874334		202.951	-101.257	507.16	1.38741	21	0.179867
		N75D0-7.5	-50.352	-220.042	119.338	-0.615379	22	0.544618		-206.298	-510.506	97.9104	-1.41028	21	0.173097
		N25D0-7.5	-34.2823	-203.972	135.408	-0.418983	22	0.679291		111.366	-192.842	415.574	0.761315	21	0.454934
		N9D0-10	23.9443	-145.746	193.634	0.292637	22	0.772542		95.3293	-208.879	399.538	0.651686	21	0.521673
		N9D0-1	-33.1767	-202.867	136.513	-0.40547	22	0.689048		-151.757	-494.95	191.436	-0.919587	21	0.368232
		Järvselja	-56.7099	-141.555	28.135	-1.38617	22	0.179586		-41.2375	-198.442	115.967	-0.545521	21	0.591144
		Kambja	168.98	84.1353	253.825	4.1304	22	0.00043879		13.9309	-143.273	171.135	0.184289	21	0.855555
Fig 4B	animals	Intercept	2.97964	2.33171	3.62756	9.62528	19	9.70194e-09	0.79	3.01468	2.23366	3.7957	8.10937	18	2.01872e-07	0.64
		N9D0-40	0.942475	-0.00744223	1.89239	2.07663	19	0.0516457		0.620706	-0.391616	1.63303	1.28818	18	0.213997
		N40D0-5A	0.775083	-0.0661783	1.61634	1.92838	19	0.0688871		0.929102	-0.0832198	1.94142	1.92821	18	0.0697551
		N40D0-5B	0.639609	-0.201652	1.48087	1.59132	19	0.128038		0.247132	-0.76519	1.25945	0.512885	18	0.614269
		N62D0-5	0.825007	-0.0162537	1.66627	2.05259	19	0.0541469		0.306619	-0.705703	1.31894	0.636341	18	0.532563
		N5D0-20	-1.10506	-1.94632	-0.263802	-2.74935	19	0.0127528		-1.06015	-2.07247	-0.0478234	-2.20017	18	0.0410945
		N50D0-7.5	-0.052977	-0.894238	0.788284	-0.131805	19	0.896525		-0.0963952	-1.10872	0.915927	-0.200054	18	0.843681
		N75D0-7.5	-0.349319	-1.19058	0.491941	-0.869093	19	0.395643		-0.135454	-1.27883	1.00793	-0.248891	18	0.806263
		N25D0-7.5	0.714285	-0.126976	1.55555	1.77711	19	0.0915625		0.575218	-0.437104	1.58754	1.19378	18	0.248061
		N9D0-10	0.899857	0.0585959	1.74112	2.23881	19	0.0373324		0.834501	-0.30888	1.97788	1.53337	18	0.142574
		N9D0-1	0.569524	-0.271737	1.41078	1.41695	19	0.172686		0.747142	-0.26518	1.75946	1.55058	18	0.138406
		Järvselja	0.651455	0.195944	1.10697	2.99336	19	0.00747067		0.710194	0.162012	1.25838	2.72184	18	0.013987
		Kambja	1.85042	1.41109	2.28976	8.81557	19	3.84959e-08		1.53419	0.986009	2.08237	5.87983	18	1.44283e-05
	bacteria	Intercept	6.28144	6.05696	6.50592	58.031	22	1.45246e-25	0.72	6.35235	6.17644	6.52826	74.8904	22	5.45949e-28	0.83
		N9D30-40	-0.0787463	-0.372662	0.215169	-0.555635	22	0.584067		-0.377639	-0.607959	-0.147319	-3.40038	22	0.002569
		N9D0-40	0.188478	-0.105438	0.482394	1.3299	22	0.197175		0.0844481	-0.145872	0.314768	0.760397	22	0.45509
		N40D0-5A	0.326526	0.0326103	0.620442	2.30397	22	0.0310468		0.362708	0.132388	0.593028	3.26593	22	0.0035363
		N40D0-5B	0.292914	-0.00100138	0.58683	2.06681	22	0.0507197		0.259031	0.0287106	0.489351	2.33239	22	0.0292306
		N62D0-5	0.271002	-0.0229132	0.564918	1.9122	22	0.0689603		0.320265	0.0899443	0.550585	2.88376	22	0.00862057
		N5D0-20	-0.301772	-0.595688	-0.00785621	-2.12931	22	0.0446643		-0.230703	-0.461023	-0.000382558	-2.07732	22	0.0496525
		N50D0-7.5	0.249165	-0.0447506	0.543081	1.75811	22	0.0926346		0.233407	0.00308704	0.463728	2.10167	22	0.0472568
		N75D0-7.5	0.152764	-0.141151	0.44668	1.07791	22	0.292753		-0.0652674	-0.295588	0.165053	-0.587688	22	0.562726
		N25D0-7.5	0.201111	-0.0928045	0.495027	1.41904	22	0.1699		0.0596076	-0.170713	0.289928	0.536724	22	0.596845
		N9D0-10	0.0772609	-0.216655	0.371177	0.545154	22	0.591132		0.0792335	-0.151087	0.309554	0.713443	22	0.483072
		N9D0-1	0.438161	0.144245	0.732077	3.09167	22	0.00532782		0.380286	0.149965	0.610606	3.42421	22	0.00242688
		Järvselja	-0.402138	-0.549095	-0.25518	-5.67498	22	1.04567e-05		-0.50219	-0.617351	-0.38703	-9.04375	22	7.27345e-09
		Kambja	-0.512128	-0.659085	-0.36517	-7.22716	22	3.05451e-07		-0.323975	-0.439135	-0.208815	-5.83434	22	7.1814e-06
	fungi	Intercept	5.17833	4.76569	5.59097	26.0256	22	5.0968e-18	0.76	4.84207	4.30528	5.37886	18.759	21	1.34497e-14	0.7
		N9D30-40	-1.73945	-2.27972	-1.19918	-6.67699	22	1.03291e-06		-1.71919	-2.4175	-1.02089	-5.11993	21	4.51795e-05
		N9D0-40	-0.339546	-0.879819	0.200727	-1.30337	22	0.205925		0.147726	-0.550576	0.846029	0.439943	21	0.664473
		N40D0-5A	0.134341	-0.405932	0.674614	0.515676	22	0.611224		0.542164	-0.156138	1.24047	1.61462	21	0.12132
		N40D0-5B	0.303762	-0.236512	0.844035	1.16601	22	0.256097		0.29255	-0.405753	0.990852	0.871242	21	0.393473
		N62D0-5	0.420768	-0.119506	0.961041	1.61514	22	0.120532		0.625545	-0.0727577	1.32385	1.86293	21	0.0765197
		N5D0-20	-0.737601	-1.27787	-0.197328	-2.83133	22	0.0097178		-0.534179	-1.23248	0.164123	-1.59084	21	0.126588
		N50D0-7.5	-4.5147e-05	-0.540318	0.540228	-0.000173299	22	0.999863		0.3977	-0.300603	1.096	1.18439	21	0.249491
		N75D0-7.5	-0.305522	-0.845795	0.234751	-1.17277	22	0.253432		-0.467673	-1.16598	0.23063	-1.39278	21	0.178259
		N25D0-7.5	-0.0913904	-0.631664	0.448883	-0.350808	22	0.72907		0.246527	-0.451775	0.94483	0.734182	21	0.470957
		N9D0-10	-0.301392	-0.841665	0.238881	-1.15691	22	0.259716		0.229644	-0.468658	0.927947	0.683903	21	0.501514
		N9D0-1	0.0226744	-0.517599	0.562948	0.087037	22	0.931429		-0.0877535	-0.875545	0.700038	-0.231652	21	0.819051
		Järvselja	-0.256354	-0.526491	0.0137825	-1.96806	22	0.061791		-0.333683	-0.694541	0.0271751	-1.923	21	0.0681456
		Kambja	0.333466	0.0633293	0.603603	2.56006	22	0.0178532		0.198284	-0.162573	0.559142	1.14271	21	0.266021

### Sheet: Table S7
Table S7. Parameter estimates of the statistical models corresponding to Figure 5.
	organism		DNA							soil
		Parameter	Coefficient	CI_low	CI_high	t	df	p	R²	Coefficient	CI_low	CI_high	t	df	p	R²
Fig 5A	animals	Intercept	0.84	-0.45	2.13	1.47	9	0.176669	0.56	0.73	-0.42	1.88	1.38	12	0.193718	0.4
		N40D0-5A	-0.47	-2.27	1.34	-0.58	9	0.57426		-0.26	-1.7	1.17	-0.4	12	0.694692
		N40D0-5B	-0.66	-2.47	1.15	-0.83	9	0.430469		-0.58	-2.01	0.86	-0.88	12	0.398555
		N62D0-5	-0.65	-2.46	1.15	-0.82	9	0.43353		-0.57	-2	0.86	-0.86	12	0.404568
		N5D0-20	1.18	-0.39	2.76	1.7	9	0.123476		1.22	-0.22	2.65	1.85	12	0.0893001
		N9D0-10	0.66	-0.92	2.23	0.94	9	0.371388		0.17	-1.27	1.6	0.25	12	0.803171
		N9D0-1	-0.02	-1.6	1.56	-0.03	9	0.978661		-0.06	-1.49	1.37	-0.09	12	0.927461
		Järvselja	0.17	-1.12	1.47	0.31	9	0.766262		0.39	-0.54	1.33	0.92	12	0.377139
		Kambja	2.03	1	3.06	4.45	9	0.00160758		1.4	0.46	2.34	3.24	12	0.00703867
	bacteria	Intercept	1.84	1.51	2.17	11.92	16	2.2536e-09	0.77	2.01	1.77	2.26	17.46	16	7.65006e-12	0.81
		N9D30-40	0.19	-0.23	0.61	0.95	16	0.356536		-0.36	-0.68	-0.05	-2.47	16	0.0251393
		N9D0-40	-0.25	-0.67	0.17	-1.28	16	0.220017		-0.52	-0.83	-0.21	-3.54	16	0.00273952
		N40D0-5A	-0.68	-1.1	-0.26	-3.43	16	0.00342636		-0.75	-1.06	-0.44	-5.09	16	0.000109729
		N40D0-5B	-0.65	-1.07	-0.24	-3.31	16	0.00440048		-0.81	-1.13	-0.5	-5.52	16	4.69126e-05
		N62D0-5	-0.89	-1.31	-0.47	-4.52	16	0.000349705		-0.88	-1.19	-0.57	-5.98	16	1.92901e-05
		N5D0-20	0.07	-0.34	0.49	0.37	16	0.71426		0.13	-0.18	0.44	0.89	16	0.385834
		N9D0-10	0.02	-0.4	0.43	0.08	16	0.935364		-0.17	-0.48	0.15	-1.13	16	0.273626
		N9D0-1	0.14	-0.28	0.55	0.69	16	0.499809		0.04	-0.27	0.35	0.28	16	0.781448
		Järvselja	0.07	-0.17	0.31	0.61	16	0.547794		-0.2	-0.38	-0.02	-2.37	16	0.0305463
		Kambja	-0.51	-0.75	-0.26	-4.44	16	0.000408164		-0.02	-0.2	0.16	-0.25	16	0.806323
	fungi	Intercept	1.32	1.05	1.58	10.79	13	7.42595e-08	0.32	1.22	0.94	1.49	9.73	10	2.03629e-06	0.39
		N9D30-40	-0.09	-0.46	0.28	-0.52	13	0.612857		0.04	-0.43	0.51	0.2	10	0.847878
		N9D0-40	-0.12	-0.49	0.25	-0.7	13	0.493426		0.15	-0.21	0.52	0.93	10	0.374021
		N40D0-5A	-0.51	-0.83	-0.18	-3.39	13	0.00486606		-0.29	-0.62	0.03	-2.05	10	0.0680093
		N40D0-5B	-0.39	-0.72	-0.07	-2.64	13	0.0205777		-0.32	-0.64	0.01	-2.19	10	0.0535037
		N62D0-5	-0.48	-0.8	-0.15	-3.18	13	0.00725038		-0.33	-0.69	0.04	-1.97	10	0.0768302
		N5D0-20	-0.16	-0.52	0.21	-0.92	13	0.376069		0	-0.36	0.37	0.03	10	0.978653
		N9D0-10	-0.19	-0.51	0.13	-1.26	13	0.228091		-0.06	-0.38	0.26	-0.43	10	0.678837
		N9D0-1	-0.26	-0.59	0.06	-1.77	13	0.100669		-0.28	-0.65	0.09	-1.69	10	0.12265
		Järvselja	-0.03	-0.25	0.19	-0.28	13	0.782073		-0.07	-0.33	0.19	-0.63	10	0.545917
		Kambja	-0.02	-0.24	0.2	-0.21	13	0.833861		-0.23	-0.49	0.04	-1.93	10	0.0828281
Fig 5B	animals	Intercept	-0.05	-1.17	1.06	-0.1	12	0.922824	0.79	0.01	-1.16	1.17	0.01	12	0.991217	0.59
		N40D0-5A	-0.19	-1.58	1.2	-0.3	12	0.769881		0.07	-1.39	1.52	0.1	12	0.921054
		N40D0-5B	-0.02	-1.41	1.37	-0.03	12	0.972899		-0.32	-1.78	1.14	-0.48	12	0.64077
		N62D0-5	0.14	-1.25	1.53	0.22	12	0.826732		-0.01	-1.47	1.45	-0.02	12	0.987642
		N5D0-20	1.42	0.03	2.81	2.22	12	0.0464466		1.52	0.06	2.98	2.27	12	0.0424153
		N9D0-10	1.35	-0.04	2.74	2.11	12	0.0564779		0.93	-0.52	2.39	1.4	12	0.187852
		N9D0-1	0.46	-0.93	1.85	0.72	12	0.483648		0.49	-0.97	1.95	0.74	12	0.476016
		Järvselja	0.44	-0.47	1.35	1.05	12	0.315783		0.6	-0.35	1.56	1.38	12	0.192916
		Kambja	3.18	2.27	4.09	7.62	12	6.20665e-06		2.16	1.21	3.12	4.94	12	0.000342661
	bacteria	Intercept	2.41	2	2.82	12.34	16	1.37329e-09	0.44	2.5279	2.17333	2.88246	15.1141	16	6.81951e-11	0.5
		N9D30-40	-0.31	-0.84	0.22	-1.23	16	0.237567		-0.77187	-1.22543	-0.318312	-3.60768	16	0.00236062
		N9D0-40	-0.3	-0.83	0.23	-1.19	16	0.250799		-0.495534	-0.949092	-0.0419757	-2.3161	16	0.0341464
		N40D0-5A	-0.27	-0.8	0.26	-1.07	16	0.300631		-0.225805	-0.679363	0.227753	-1.0554	16	0.306919
		N40D0-5B	-0.31	-0.84	0.22	-1.23	16	0.236417		-0.389193	-0.842751	0.0643651	-1.81907	16	0.0876663
		N62D0-5	-0.4	-0.93	0.13	-1.59	16	0.132442		-0.310475	-0.764033	0.143084	-1.45114	16	0.166065
		N5D0-20	-0.11	-0.64	0.42	-0.43	16	0.673494		-0.021617	-0.475175	0.431941	-0.101037	16	0.920777
		N9D0-10	-0.15	-0.68	0.38	-0.6	16	0.55583		-0.0902388	-0.543797	0.363319	-0.421771	16	0.678804
		N9D0-1	0.11	-0.42	0.64	0.42	16	0.677514		0.0451183	-0.40844	0.498676	0.210881	16	0.835643
		Järvselja	-0.14	-0.44	0.17	-0.96	16	0.352386		-0.398625	-0.660487	-0.136763	-3.22707	16	0.00526913
		Kambja	-0.66	-0.96	-0.35	-4.57	16	0.000316815		-0.244485	-0.506347	0.0173769	-1.97923	16	0.0652639
	fungi	Intercept	2.02	1.18	2.87	5.18	13	0.00017812	-0.08	1.41	0.92	1.91	6.2	12	4.55945e-05	0.16
		N9D30-40	-0.88	-2.06	0.29	-1.63	13	0.128081		-0.51	-1.18	0.17	-1.64	12	0.126307
		N9D0-40	-0.63	-1.81	0.54	-1.16	13	0.266477		0.11	-0.57	0.78	0.35	12	0.734967
		N40D0-5A	-1.1	-2.14	-0.07	-2.31	13	0.0382891		-0.45	-1.04	0.15	-1.64	12	0.126437
		N40D0-5B	-0.96	-2	0.07	-2.02	13	0.0649335		-0.58	-1.18	0.01	-2.14	12	0.0531681
		N62D0-5	-0.95	-1.98	0.09	-1.98	13	0.0693659		-0.45	-1.04	0.15	-1.64	12	0.127028
		N5D0-20	-0.69	-1.87	0.48	-1.27	13	0.225636		-0.18	-0.85	0.5	-0.58	12	0.574018
		N9D0-10	-0.93	-1.97	0.1	-1.95	13	0.0730548		-0.1	-0.69	0.49	-0.36	12	0.7219
		N9D0-1	-0.68	-1.72	0.35	-1.43	13	0.17637		-0.21	-0.89	0.46	-0.69	12	0.503013
		Järvselja	-0.27	-0.97	0.43	-0.82	13	0.426709		-0.34	-0.77	0.09	-1.71	12	0.113221
		Kambja	-0.29	-0.99	0.41	-0.91	13	0.381495		-0.38	-0.82	0.05	-1.93	12	0.0770912
Fig 5C	animals	Intercept	-0.26	-0.79	0.26	-1	109	0.321283	0.65	-0.16	-0.69	0.37	-0.59	111	0.555193	0.53
		=25%~<50%	0.37	-0.09	0.84	1.6	109	0.111762		0.28	-0.19	0.75	1.18	111	0.239656
		=50%~<75%	0.68	0.2	1.17	2.81	109	0.00592752		0.54	0.05	1.02	2.18	111	0.0310832
		>100%	2.28	1.69	2.87	7.61	109	1.02363e-11		1.91	1.3	2.53	6.17	111	1.14969e-08
		1	1.16	0.64	1.68	4.45	109	2.11978e-05		0.85	0.35	1.35	3.36	111	0.0010819
		0.75	0.93	0.44	1.43	3.72	109	0.000317512		0.72	0.22	1.22	2.84	111	0.00537613
		N40D0-5A	-0.11	-0.64	0.41	-0.43	109	0.667696		-0.03	-0.56	0.49	-0.12	111	0.906312
		N40D0-5B	-0.22	-0.75	0.31	-0.83	109	0.409589		-0.24	-0.76	0.29	-0.89	111	0.373083
		N62D0-5	-0.17	-0.7	0.36	-0.64	109	0.524477		-0.22	-0.74	0.31	-0.81	111	0.417225
		N5D0-20	1.09	0.58	1.61	4.2	109	5.57883e-05		1.16	0.63	1.68	4.4	111	2.5448e-05
		N9D0-10	0.52	0	1.03	2	109	0.0479759		0.24	-0.29	0.77	0.9	111	0.372523
		N9D0-1	-0.04	-0.55	0.48	-0.14	109	0.890008		-0.04	-0.56	0.47	-0.17	111	0.86511
		Järvselja	0.25	-0.1	0.59	1.42	109	0.158459		0.35	0.01	0.69	2.02	111	0.0458569
		Kambja	1.58	1.24	1.92	9.31	109	1.58321e-15		1.14	0.8	1.48	6.66	111	1.08512e-09
	bacteria	Intercept	0.79	0.64	0.95	10.08	144	2.10997e-18	0.84	0.87	0.73	1.01	11.92	144	3.16309e-23	0.86
		<75%~95%	0.77	0.52	1.03	6.01	144	1.42815e-08		0.87	0.64	1.11	7.31	144	1.65232e-11
		=25%~<50%	0.41	0.27	0.54	5.99	144	1.58116e-08		0.44	0.31	0.56	6.97	144	1.03399e-10
		=50%~<75%	0.69	0.55	0.82	10.31	144	5.07458e-19		0.75	0.63	0.87	12.14	144	8.66782e-24
		>100%	1.51	1.35	1.66	19.46	144	3.71253e-42		1.68	1.54	1.83	23.45	144	5.02919e-51
		1	0.95	0.82	1.08	13.99	144	1.22734e-28		1.04	0.92	1.16	16.51	144	5.05474e-35
		0.75	0.84	0.71	0.98	12.42	144	1.52809e-24		0.92	0.8	1.05	14.62	144	3.08239e-30
		N9D30-40	0.12	-0.05	0.28	1.43	144	0.154208		-0.32	-0.47	-0.17	-4.16	144	5.53967e-05
		N9D0-40	-0.25	-0.42	-0.09	-3.03	144	0.00293701		-0.47	-0.62	-0.32	-6.09	144	9.66993e-09
		N40D0-5A	-0.48	-0.65	-0.31	-5.58	144	1.1474e-07		-0.55	-0.7	-0.39	-6.83	144	2.26723e-10
		N40D0-5B	-0.48	-0.65	-0.31	-5.56	144	1.26196e-07		-0.6	-0.76	-0.44	-7.49	144	6.35805e-12
		N62D0-5	-0.63	-0.79	-0.46	-7.43	144	8.60532e-12		-0.63	-0.79	-0.48	-8.1	144	2.12579e-13
		N5D0-20	0.11	-0.06	0.27	1.3	144	0.194562		0.17	0.02	0.32	2.22	144	0.0279304
		N9D0-10	0	-0.17	0.16	-0.06	144	0.952303		-0.16	-0.31	-0.01	-2.1	144	0.0377297
		N9D0-1	0.1	-0.07	0.26	1.18	144	0.24081		0	-0.15	0.15	0.01	144	0.991561
		Järvselja	0.05	-0.04	0.15	1.13	144	0.258684		-0.15	-0.24	-0.07	-3.44	144	0.000770234
		Kambja	-0.38	-0.48	-0.29	-7.93	144	5.43392e-13		-0.01	-0.1	0.07	-0.3	144	0.768418
	fungi	Intercept	0.58	0.46	0.69	10.08	127	6.41166e-18	0.82	0.53	0.4	0.67	8.01	119	8.85923e-13	0.74
		=25%~<50%	0.28	0.19	0.38	5.97	127	2.20043e-08		0.25	0.15	0.36	4.65	119	8.5643e-06
		=50%~<75%	0.46	0.36	0.56	9.32	127	4.61751e-16		0.4	0.29	0.52	7.04	119	1.33821e-10
		>100%	1.2	1.08	1.31	20.09	127	3.05776e-41		1.06	0.93	1.2	15.2	119	1.20527e-29
		1	0.72	0.62	0.82	14.33	127	2.58984e-28		0.66	0.54	0.78	11.06	119	5.31966e-20
		0.75	0.61	0.51	0.71	12.12	127	6.07915e-23		0.54	0.42	0.66	9.27	119	9.8511e-16
		N9D30-40	-0.07	-0.2	0.05	-1.15	127	0.252076		-0.18	-0.34	-0.03	-2.41	119	0.0173603
		N9D0-40	-0.16	-0.29	-0.03	-2.41	127	0.0172847		0.03	-0.12	0.19	0.45	119	0.650213
		N40D0-5A	-0.38	-0.49	-0.26	-6.52	127	1.49545e-09		-0.23	-0.36	-0.1	-3.45	119	0.000767644
		N40D0-5B	-0.31	-0.42	-0.19	-5.3	127	4.91762e-07		-0.25	-0.38	-0.12	-3.85	119	0.000190761
		N62D0-5	-0.36	-0.47	-0.24	-6.18	127	8.01912e-09		-0.26	-0.4	-0.13	-3.92	119	0.000149283
		N5D0-20	-0.08	-0.21	0.05	-1.21	127	0.227793		0.06	-0.09	0.21	0.8	119	0.422857
		N9D0-10	-0.19	-0.3	-0.08	-3.31	127	0.00123254		-0.08	-0.21	0.04	-1.29	119	0.198243
		N9D0-1	-0.28	-0.39	-0.17	-4.87	127	3.27555e-06		-0.26	-0.41	-0.11	-3.49	119	0.000685705
		Järvselja	-0.05	-0.13	0.03	-1.26	127	0.210901		-0.1	-0.2	-0.01	-2.09	119	0.0389894
		Kambja	-0.06	-0.13	0.02	-1.43	127	0.155386		-0.17	-0.26	-0.07	-3.46	119	0.000747292
Fig 5D	animals	Intercept	-0.47	-0.92	-0.01	-2.04	112	0.0433631	0.81	-0.29	-0.71	0.13	-1.38	111	0.170455	0.72
		=25%~<50%	0.34	-0.07	0.74	1.65	112	0.100937		0.32	-0.05	0.69	1.69	111	0.0938767
		=50%~<75%	0.48	0.06	0.9	2.27	112	0.025258		0.34	-0.05	0.72	1.73	111	0.0872153
		>100%	0.79	0.28	1.31	3.05	112	0.00287849		0.47	-0.02	0.96	1.92	111	0.0575786
		1	0.57	0.13	1	2.6	112	0.0106211		0.42	0.02	0.82	2.09	111	0.0393356
		0.75	0.55	0.12	0.98	2.53	112	0.0126844		0.41	0.02	0.81	2.06	111	0.0417876
		N40D0-5A	-0.14	-0.6	0.31	-0.63	112	0.532027		0.06	-0.35	0.48	0.3	111	0.761669
		N40D0-5B	0.02	-0.44	0.47	0.07	112	0.946161		-0.28	-0.7	0.14	-1.33	111	0.184751
		N62D0-5	0.15	-0.3	0.6	0.65	112	0.515968		-0.02	-0.44	0.39	-0.12	111	0.906504
		N5D0-20	1.35	0.9	1.8	5.96	112	2.99621e-08		1.4	0.99	1.81	6.71	111	8.76229e-10
		N9D0-10	1.18	0.73	1.62	5.22	112	8.31366e-07		0.87	0.45	1.29	4.13	111	7.13789e-05
		N9D0-1	0.44	-0.01	0.88	1.94	112	0.0552891		0.45	0.04	0.86	2.16	111	0.032569
		Järvselja	0.4	0.11	0.7	2.73	112	0.00735671		0.53	0.26	0.8	3.87	111	0.000185624
		Kambja	2.85	2.56	3.14	19.34	112	1.73332e-37		1.96	1.69	2.23	14.43	111	3.19294e-27
	bacteria	Intercept	1.79	1.29	2.29	7.04	145	6.9859e-11	0.43	1.8	1.31	2.29	7.28	145	1.97447e-11	0.44
		<75%~95%	0.38	-0.44	1.2	0.91	145	0.365187		0.42	-0.37	1.22	1.05	145	0.295495
		=25%~<50%	0.11	-0.33	0.54	0.49	145	0.621787		0.15	-0.27	0.57	0.71	145	0.476448
		=50%~<75%	0.3	-0.12	0.73	1.41	145	0.16118		0.35	-0.06	0.76	1.68	145	0.0944892
		>100%	1.47	0.98	1.97	5.89	145	2.63223e-08		1.58	1.1	2.06	6.49	145	1.30361e-09
		1	0.41	-0.03	0.84	1.85	145	0.065912		0.48	0.06	0.9	2.25	145	0.0260643
		0.75	0.36	-0.07	0.8	1.67	145	0.0963343		0.42	0	0.84	1.99	145	0.048417
		N9D30-40	-0.28	-0.81	0.26	-1.02	145	0.307352		-0.67	-1.19	-0.15	-2.56	145	0.0113914
		N9D0-40	-0.27	-0.81	0.26	-1.02	145	0.309571		-0.42	-0.94	0.09	-1.61	145	0.108799
		N40D0-5A	-0.06	-0.61	0.49	-0.22	145	0.825355		-0.01	-0.55	0.52	-0.05	145	0.963445
		N40D0-5B	-0.13	-0.67	0.41	-0.47	145	0.639596		-0.2	-0.72	0.33	-0.73	145	0.465138
		N62D0-5	-0.15	-0.69	0.39	-0.55	145	0.584158		-0.07	-0.59	0.46	-0.25	145	0.800637
		N5D0-20	-0.09	-0.62	0.44	-0.33	145	0.741245		0	-0.52	0.52	0	145	0.998503
		N9D0-10	-0.13	-0.66	0.4	-0.48	145	0.629717		-0.08	-0.6	0.44	-0.31	145	0.754873
		N9D0-1	1.51	0.98	2.04	5.61	145	9.79965e-08		1.47	0.95	1.99	5.61	145	9.91672e-08
		Järvselja	-0.21	-0.52	0.1	-1.35	145	0.178734		-0.42	-0.72	-0.12	-2.78	145	0.00623616
		Kambja	-0.66	-0.97	-0.36	-4.28	145	3.39164e-05		-0.24	-0.53	0.06	-1.56	145	0.120217
	fungi	Intercept	1.58	1.31	1.85	11.58	128	1.1458e-21	0.34	1.11	0.94	1.27	13.48	122	6.34674e-26	0.51
		=25%~<50%	0.18	-0.04	0.41	1.62	128	0.108449		0.15	0.02	0.29	2.28	122	0.0241373
		=50%~<75%	0.22	-0.02	0.45	1.83	128	0.0693794		0.15	0.01	0.29	2.17	122	0.0322881
		>100%	0.4	0.13	0.68	2.89	128	0.00455543		0.31	0.14	0.48	3.69	122	0.000337604
		1	0.29	0.06	0.53	2.46	128	0.0153472		0.22	0.08	0.36	3.09	122	0.00247115
		0.75	0.27	0.03	0.51	2.26	128	0.0254001		0.19	0.05	0.34	2.71	122	0.0078048
		N9D30-40	-0.74	-1.05	-0.43	-4.75	128	5.40385e-06		-0.43	-0.61	-0.25	-4.73	122	6.15131e-06
		N9D0-40	-0.45	-0.76	-0.14	-2.91	128	0.00427094		0.18	0	0.37	2.02	122	0.0454323
		N40D0-5A	-0.95	-1.22	-0.67	-6.84	128	2.95292e-10		-0.37	-0.53	-0.21	-4.58	122	1.12346e-05
		N40D0-5B	-0.83	-1.11	-0.56	-6.01	128	1.80778e-08		-0.5	-0.66	-0.34	-6.12	122	1.17345e-08
		N62D0-5	-0.81	-1.09	-0.54	-5.84	128	4.02121e-08		-0.38	-0.54	-0.22	-4.66	122	8.1705e-06
		N5D0-20	-0.59	-0.9	-0.28	-3.76	128	0.000253036		-0.14	-0.32	0.04	-1.55	122	0.123449
		N9D0-10	-0.79	-1.07	-0.52	-5.8	128	4.86986e-08		-0.08	-0.24	0.08	-0.95	122	0.343276
		N9D0-1	-0.62	-0.89	-0.34	-4.49	128	1.55454e-05		-0.18	-0.36	0.01	-1.92	122	0.0573074
		Järvselja	-0.24	-0.42	-0.05	-2.54	128	0.0122748		-0.31	-0.42	-0.19	-5.2	122	8.04942e-07
		Kambja	-0.25	-0.43	-0.06	-2.67	128	0.00866907		-0.34	-0.46	-0.22	-5.78	122	5.93919e-08

### Sheet: Table S8
Table S8. The ratio of unpooled designs to DNA or soil pooling in capturing unique, rare OTUs, unique artefacts, rare artefacts, or artefacts (median of unpooled / pooling ± median absolute deviation), calculated separately for samples with PE < 1 and PE > 1 groups at each site. Values greater than 1 denote that pooled samples detected more OTUs of this type.
OTU types	Pooling types	Pooling effect	Vasula	Järvselja	Kambja
Unique	DNA	PE > 1	4.2 ± 2.6	0.78 ± 0.45	1 ± 0.49
		PE < 1	4.9 ± 2.4	1.61 ± 0.48	1.88 ± 0.96
	soil	PE > 1	0.27 ± 0.03	1.8 ± 1.41	1.2 ± 0.44
		PE < 1	1.73 ± 1.35	0.9 ± 0.47	1.28 ± 0.45
Rare	DNA	PE > 1	1.46 ± 0.3	1.04 ± 0.28	1 ± 0.1
		PE < 1	1.47 ± 0.08	1.31 ± 0.34	1.22 ± 0.1
	soil	PE > 1	1.11 ± 0.38	1.12 ± 0.61	1.31 ± 0.51
		PE < 1	0.93 ± 0.03	1 ± 0.11	0.99 ± 0.04
Unique artefacts	DNA	PE > 1	5.3 ± 4.82	0.58 ± 0.46	1 ± 0.4
		PE < 1	11 ± 5.93	1.38 ± 0.15	0.92 ± 0.31
	soil	PE > 1	1 ± 1.48	0.33 ± 0.49	0.8 ± 0.2
		PE < 1	3.2 ± 3.75	0.72 ± 0.4	1.08 ± 0.77
Rare artefacts	DNA	PE > 1	1.58 ± 1.61	1 ± 0.48	1.05 ± 0.23
		PE < 1	2 ± 0.3	1.41 ± 0.43	0.84 ± 0.08
	soil	PE > 1	1 ± 1.48	0.5 ± 0.74	1.67 ± 0.49
		PE < 1	0.92 ± 0.37	1 ± 0.18	1.04 ± 0.31
All artefacts	DNA	PE > 1	1.94 ± 0.51	0.92 ± 0.11	0.99 ± 0.24
		PE < 1	1.47 ± 0.16	1.08 ± 0.02	1.16 ± 0.07
	soil	PE > 1	0.53 ± 0.15	1.35 ± 0.52	0.93 ± 0.13
		PE < 1	1.04 ± 0.17	1 ± 0.06	1.15 ± 0.14
